# Improving the clinical performance of blood-based DNA methylation biomarkers utilizing locus-specific epigenetic heterogeneity

**DOI:** 10.1101/579839

**Authors:** Brendan F. Miller, Thomas R. Pisanic, Gennady Margolin, Hanna M. Petrykowska, Pornpat Athamanolap, Alexander Goncearenco, Akosua Osei-Tutu, Christina M. Annunziata, Tza-Huei Wang, Laura Elnitski

## Abstract

**Background:** Variation in intercellular methylation patterns can complicate the use of methylation biomarkers for clinical diagnostic applications such as blood-based cancer testing. Here, we describe development and validation of a methylation density binary classification method called EpiClass (available for download at https://github.com/Elnitskilab/EpiClass), that can be used to predict and optimize the performance of methylation biomarkers, particularly in challenging, heterogeneous samples such as liquid biopsies. This approach is based upon leveraging statistical differences in single-molecule sample methylation density distributions to identify ideal thresholds for sample classification.

**Results:** We developed and tested the classifier using reduced representation bisulfite sequencing (RRBS) data derived from ovarian carcinoma tissue DNA and controls. We used these data to perform *in silico* simulations using methylation density profiles from individual epiallelic copies of *ZNF154*, a genomic locus known to be recurrently methylated in numerous cancer types. From these profiles, we predicted the performance of the classifier in liquid biopsies for the detection of epithelial ovarian carcinomas (EOC). *In silico* analysis indicated that EpiClass could be leveraged to better identify cancer-positive liquid biopsy samples by implementing precise thresholds with respect to methylation density profiles derived from circulating cell-free DNA (cfDNA) analysis. These predictions were confirmed experimentally using DREAMing to perform digital methylation density analysis on a cohort of low volume (1-mL) plasma samples obtained from 26 EOC-positive and 41 cancer-free women. EpiClass performance was then validated in an independent cohort of 24 plasma specimens, derived from a longitudinal study of 8 EOC-positive women, and 12 plasma specimens derived from 12 healthy women, respectively, attaining a sensitivity/specificity of 91.7%/100.0%. Direct comparison of CA-125 measurements with EpiClass demonstrated that EpiClass was able to better identify EOC-positive women than standard CA-125 assessment. Finally, we used independent whole genome bisulfite sequencing (WGBS) datasets to demonstrate that EpiClass can also identify other cancer types as well or better than alternative methylation-based classifiers.

**Conclusions:** Our results indicate that assessment of intramolecular methylation density distributions calculated from cfDNA facilitate the use of methylation biomarkers for diagnostic applications. Furthermore, we demonstrated that EpiClass analysis of *ZNF154* methylation was able to outperform CA-125 in the detection of etiologically-diverse ovarian carcinomas, indicating the broad utility of *ZNF154* for use as a biomarker of ovarian cancer.
