## Supplementary Tables S1-S3 for "Improving the clinical performance of blood-based DNA methylation biomarkers utilizing locus-specific epigenetic heterogeneity"

### Sheet: Table S1
						Methylation Density Distribution (derived from DREAMing melt peaks)
Sample	Age	Volume plasma (mLs)	Volume assayed (mLs)	ng/mL	genomic equivalents loaded	0.07	0.14	0.21	0.28	0.35	0.42	0.49	0.56	0.63	0.7	0.77	0.84	0.91	1
JKLR	68	1.25	0.97	12.5818	3533	9	11	1	0	1	1	1	2	0	0	0	0	1	0
FLAB	77	1.25	0.89	18.7355	4815	3	9	5	2	1	0	1	0	0	1	0	1	1	3
JGLR	72	1.25	0.86	30.0229	7461	3	1	0	1	3	0	0	0	0	0	1	5	8	8
JFGH	27	1.25	0.78	38.6638	8758	4	8	1	0	0	0	0	0	0	0	0	0	0	0
GKHG	61	1.25	0.95	7.23007	2009	3	2	0	1	0	0	0	0	0	0	0	2	0	6
JHPP	59	1.25	0.82	18.3224	4399	1	2	0	0	0	0	0	0	2	3	0	1	0	0
WHPA	75	1.25	0.87	15.5938	3946	1	1	0	0	0	0	0	0	0	0	0	0	0	0
HKLP	55	1.25	0.62	33.2429	6015	2	2	0	0	1	0	0	1	1	0	0	5	3	15
FQTR	40	1	0.33	62.2751	12903	23	7	1	0	1	1	1	0	1	0	1	2	1	0
JUTM	61	1	0.63	19.948	3639	1	4	1	0	0	0	0	0	0	0	0	0	0	0
TFLK	51	1	0.71	24.0522	4986	2	1	0	0	0	0	0	0	0	0	0	4	1	2
JQRT	60	1	0.7	20.9009	3228	9	0	1	1	2	0	1	4	0	0	1	2	0	0
WQHT	61	1	0.54	38.586	9365	19	14	4	1	2	0	0	1	0	1	0	0	0	0
QWID	69	1.2	0.37	55.5757	6022	2	0	0	0	0	0	0	0	0	0	0	0	0	24
QWER	63	1	0.7	18.2772	3713	3	0	0	0	2	0	0	0	0	2	0	2	1	0
POIU	52	1	0.72	15.0371	3132	5	1	2	0	3	1	1	1	0	2	0	0	0	1
ASDF	54	1	0.74	6.01596	1296	1	1	2	0	0	0	0	0	1	0	0	2	1	1
GFUR	49	1	0.72	10.767	2257	0	2	0	0	3	0	0	0	0	0	0	2	9	13
ZXCV	53	1	0.75	10.5472	2307	2	2	0	2	2	0	0	1	0	0	1	3	7	4
HJKL	72	1	0.69	15.1091	3049	4	5	0	1	1	1	1	0	0	0	1	3	2	6
REWQ	66	1	0.75	19.2335	4141	2	3	1	1	1	0	1	0	0	2	2	9	1	5
SDFG	52	1	0.77	8.61572	1937	2	1	1	0	0	0	2	0	0	0	1	1	1	4
XCVB	33	1	0.71	14.826	3057	1	0	0	0	1	0	1	0	0	0	1	7	6	3
JGIS	59	1	0.81	8.41148	1978	4	3	1	2	1	2	0	2	0	0	0	0	0	0
WWZX	67	1	0.59	34.9308	6015	1	2	0	0	1	1	1	4	4	2	3	5	4	1
KRUK	57	1.5	1.1	14.3097	4603	1	2	1	0	0	0	0	0	0	0	0	0	0	0
101086	47	1.6	1.21	17.8082	6255	2	2	1	0	0	0	0	0	0	0	0	0	0	0
102801	47	1.5	0.93	32.3793	8767	6	4	2	0	3	1	2	3	0	0	1	2	0	0
100626	48	1.5	1.07	31.6023	9849	3	9	4	2	3	1	0	0	0	1	0	1	0	1
101425	51	1.6	0.88	68.5711	17485	4	12	7	1	7	2	3	3	1	2	1	1	0	0
145355	63	1.6	0.97	33.5862	9497	5	4	1	3	3	4	1	2	0	0	0	1	0	0
100296	45	1.6	1.16	21.5625	7241	9	7	2	3	7	0	1	1	0	0	0	3	1	2
101599	61	1.7	1.03	47.1765	14076	3	13	4	1	1	0	1	0	0	0	0	0	0	2
106732	54	1.8	1.31	14.7337	5586	11	7	0	0	0	0	0	0	0	0	0	0	0	0
106853	60	2	1.1	18.7724	6000	17	7	0	0	0	0	1	0	2	0	1	1	0	1
109195	60	2	1.34	12.4759	4844	10	6	0	0	0	0	0	0	2	0	0	0	0	1
109286	59	1.8	0.66	31.3793	12192	15	31	2	0	0	0	0	3	0	1	0	1	1	0
109336	57	1.7	1.18	7.54767	2592	8	1	0	0	1	1	0	0	0	1	0	0	0	1
110164	54	1.7	1.22	13.7931	4929	6	5	0	1	3	1	2	0	1	0	0	0	0	0
113493	65	2	0.97	21.2552	6010	8	4	0	0	1	1	1	1	0	1	1	0	0	1
114250	57	2.2	1.46	10.5157	4453	3	14	0	1	6	1	0	3	1	0	0	0	0	0
121203	50	2	1.24	16.6397	6003	9	9	2	1	0	0	0	0	0	0	0	0	0	0
121274	55	1.9	1.19	15.5372	5367	16	5	0	0	0	0	0	0	0	0	0	1	0	0
123154	55	2	0.31	65.9534	15972	3	48	7	2	1	0	0	1	1	2	3	1	2	1
123874	58	2	1.27	10.8276	4007	9	3	1	0	1	0	0	0	1	0	0	0	1	0
124110	58	2	1.19	17.8017	6142	3	10	0	0	1	0	1	0	0	0	0	0	0	1
127216	64	2	0.06	502.731	18684	4	55	0	1	0	0	0	0	0	5	1	6	0	4
128141	50	2	0.9	22.9879	6007	15	2	0	0	0	0	0	0	0	2	0	1	0	0
129125	63	2	0.03	692.712	16572	0	60	0	0	0	0	0	0	0	0	1	1	0	3
129499	51	2.4	0.08	341.177	18061	0	59	0	0	0	0	0	0	0	0	1	0	1	0
130752	51	2.2	1.3	15.9013	6014	7	2	1	0	0	0	0	1	2	0	0	0	0	0
131004	51	1.8	0.25	82.1245	15972	9	50	1	0	0	0	0	0	1	3	0	1	0	0
139606	61	2.1	0.8	26.0197	11431	24	17	0	0	0	0	0	2	3	3	0	4	0	1
103971	46	3.5	0.36	24.5724	12543	32	7	2	0	1	1	1	1	0	0	0	0	0	1
101997	46	3.5	1.53	5.91527	2635	2	2	0	0	3	0	0	0	0	0	0	0	0	0
102073	46	3.5	0.92	9.38621	6508	21	6	1	2	1	0	0	1	1	0	0	2	1	1
106401	46	3.5	1.08	7.82857	5587	11	11	2	2	3	2	0	1	0	0	1	3	2	0
106136	46	3.5	1.47	4.15468	1781	4	0	0	1	0	2	0	1	0	1	0	0	0	0
109837	46	3.5	1.41	2.54483	1045	2	7	2	0	0	0	0	0	0	0	0	0	0	0
121624	46	3.5	1.26	6.96256	5596	17	11	0	0	3	1	1	2	1	2	2	2	0	0
102060	47	3.5	0.71	12.201	7651	7	7	2	0	2	0	0	0	2	0	0	0	0	1
103782	47	3.5	1.13	7.60296	5149	7	1	1	1	0	0	0	2	0	0	0	0	0	0
114482	47	3.5	1.43	3.70837	1539	4	4	0	0	0	1	0	0	0	0	0	1	0	0
109604	54	3.5	0.18	46.8611	12432	19	10	4	0	3	0	0	0	0	1	0	2	0	0
101968	53	3.5	1.4	2.31232	940	2	1	1	0	1	0	1	1	1	2	0	0	0	0
102919	48	3.5	1.25	6.92512	5071	4	1	0	0	0	0	0	2	0	1	0	1	0	0
100654	48	3.5	1.44	3.74581	1564	3	1	1	0	2	0	0	0	0	0	0	0	0	0
Supplementary Table S1: First patient cohort of EOC (n=26) and normal control (n=41) plasma samples. Patient age, volume of plasma processed, cfDNA concentration (ng/mL), estimated genomic equivalents assessed in DREAMing, and number of observed melt peaks with a given methylation density for each sample are reported.

### Sheet: Table S2
									Methylation Density Distribution (derived from DREAMing melt peaks)
Sample	Patient blood draw timepoint	Age	Volume plasma (mLs)	Volume assayed (mLs)	ng/mL	CA125 U/mL	subtype	genomic equivalents loaded	0.07	0.14	0.21	0.28	0.35	0.42	0.49	0.56	0.63	0.7	0.77	0.84	0.91	1
ASCS-P001	Patient 1, P001	53	1	0.81	2.45172	297	serous	303	2	1	1	0	2	4	0	0	0	0	2	5	1	1
DJNG-P001	Patient 2, P001	73	1	0.81	17.8552	22	serous	2081	5	1	0	0	3	1	1	0	1	4	0	4	2	3
VCTD-P001	Patient 3, P001	44	1	0.75	3.13448		serous	349	4	2	0	0	0	0	0	0	0	1	1	0	1	4
MUZP-P001	Patient 4, P001	70	1	0.84	12.169	326	serous	1478	11	1	1	1	2	0	0	2	1	0	0	1	1	1
ESCP-P001	Patient 5, P001	58	1	1.18	2.34138	2.5	nonserous	261	5	7	0	0	1	1	1	3	1	2	1	3	0	0
FOXX-P001	Patient 6, P001	58	1	0.42	0.748276	27	nonserous	86	2	1	0	1	0	1	0	1	0	0	0	3	0	0
FELD-P001	Patient 7, P001	61	1	0.77	3.38966	5.6	nonserous	379	14	1	0	1	0	0	1	4	1	2	1	2	1	0
DUFF-P001	Patient 8, P001	56	1	0.48	0.337931	137	serous	52	0	1	0	0	1	0	0	0	0	0	0	0	0	0
ASCS-P002	Patient 1, P002	53	1	0.4	4.52414	358	serous	464	11	3	3	1	1	1	0	2	0	1	1	5	1	2
DJNG-P002	Patient 2, P002	73	1	0.4	23.2138	15	serous	2725	4	1	1	0	1	1	0	0	1	1	1	6	1	1
VCTD-P002	Patient 3, P002	44	1	0.4	4.07931	153	serous	487	15	0	2	2	2	1	0	1	1	1	1	5	1	0
MUZP-P002	Patient 4, P002	70	1	0.4	7.74483	315	serous	922	9	4	1	1	2	0	0	0	2	0	1	2	0	1
ESCP-P002	Patient 5, P002	58	1	0.4	0.413793	3.6	nonserous	50	3	3	0	0	1	1	0	0	0	1	1	2	0	0
FOXX-P002	Patient 6, P002	58	1	0.4	0.32069	34	nonserous	49	1	0	2	0	0	0	0	2	0	1	0	2	0	1
FELD-P002	Patient 7, P002	61	1	0.4	5.23793	5.2	nonserous	591	12	2	1	0	1	1	1	3	0	2	2	2	0	0
DUFF-P002	Patient 8, P002	56	1	0.4	1.95517	40	serous	230	9	0	1	0	0	0	0	1	0	0	1	1	0	0
ASCS-P003	Patient 1, P003	53	1	0.4	4.37586	182	serous	544	2	1	1	0	1	1	0	0	1	0	0	0	1	4
DJNG-P003	Patient 2, P003	73	1	0.4	4.68966	14	serous	332	2	1	5	0	4	1	0	1	0	0	1	2	0	0
VCTD-P003	Patient 3, P003	44	1	0.4	0.382759	191	serous	25	0	1	1	0	1	0	0	0	0	0	0	1	1	0
MUZP-P003	Patient 4, P003	70	1	0.4	7.34483	180	serous	885	9	3	1	1	3	3	1	2	0	2	2	2	1	0
ESCP-P003	Patient 5, P003	58	1	0.4	7.02759	3.7	nonserous	788	0	0	0	0	1	0	0	0	0	0	0	0	0	0
FOXX-P003	Patient 6, P003	58	1	0.4	40.8034	26	nonserous	4729	3	5	2	1	3	1	0	1	0	1	1	0	0	0
FELD-P003	Patient 7, P003	61	1	0.4	7.13793	5.1	nonserous	831	12	2	0	0	1	0	1	2	1	0	0	2	0	0
DUFF-P003	Patient 8, P003	56	1	0.4	0.317241	51	serous	32	3	1	0	0	0	2	0	1	0	1	3	0	0	0
106133		56	1.6	0.64	12.4972			2321	4	4	0	0	0	0	0	0	0	0	0	0	0	0
102598		53	1.8	0.42	16.4579			8932	19	5	3	1	3	1	0	0	0	0	1	0	0	0
102760		51	1.6	0.64	7.53598			1405	2	1	0	0	0	0	0	0	0	0	0	0	0	0
106126		51	1.6	0.53	3.74819			589	2	0	0	0	0	0	0	0	0	0	0	0	0	0
100250		52	1.8	0.48	30.4464			9579	6	10	2	2	2	0	0	0	1	0	1	0	0	0
100442		45	1.8	0.6	2.63682			468	0	0	0	0	0	0	0	0	0	0	0	0	0	0
103197		48	1.8	0.5	29.9502			9747	10	12	3	0	0	0	0	0	0	0	0	0	0	0
102795		49	1.4	0.51	2.64107			402	0	0	0	0	0	0	0	1	0	0	0	0	0	0
100292		65	1.8	0.64	159.695			39289	0	18	5	3	1	0	0	1	0	0	1	1	0	0
102126		65	1.6	0.64	3.42888			635	10	0	0	0	1	0	0	0	1	0	0	0	0	0
100662		48	1.8	0.72	3.58525			747	11	0	0	1	0	0	0	0	0	0	0	0	0	0
102199		63	1.5	0.6	3.41			626	0	0	0	0	0	0	0	0	0	0	0	0	0	0
Supplementary Table S2: Second patient cohort of EOC (n=24) and normal control (n=12) plasma samples. Blood draw timepoint, patient age, volume of plasma processed, cfDNA concentration (ng/mL), blood concentration of measured cancer antigen 125 (CA125, U/mL), EOC subtype, estimated genomic equivalents assessed in DREAMing, and number of observed melt peaks with a given methylation density for eac…

### Sheet: Table S3
	Samples assigned to each set				CancerDetector Sample Class Beta Distribution Shape Parameters (alpha:beta)								EpiClass Methylation Density Cutoffs
	Control Training	Control Test	Case Training	Case Test	tumor_6263	normal_plasma_6263	tumor_5594	normal_plasma_5594	tumor_29305	normal_plasma_29305	tumor_ZNF154	normal_plasma_ZNF154	epiclass_ZNF154	epiclass_Marker6263	epiclass_Marker5594	epiclass_Marker29305
Run 1	N1L CTR150 CTR98 CTR148 CTR134 CTR110 CTR127 CTR111 N4L CTR103 CTR131 CTR101 CTR129 CTR108 CTR118 CTR114 CTR113 CTR126	CTR97 N3L CTR85 CTR106 CTR147 CTR132 CTR149 CTR151 CTR86 CTR154 CTR84 N2L CTR152 CTR153 CTR107 CTR104 CTR128 CTR117	HOT227 HOT207 HOT172 LIC2L HOT156 HOT222 HOT151 HOT215 LIC4L LIC3L HOT197 HOT192 HOT205 HOT204 HOT167	HOT224 HOT236 HOT198 HOT229 HOT208 HOT233 LIC1L HOT162 TBR36prePlsm HOT238 HOT240 HOT164 HOT159 TBR34prePlsm HOT170	1.652:0.988	0.262:1.634	0.526:0.314	0.048:159.985	0.926:1.338	0.051:159.986	1.086:0.988	0.133:159.901	0.45	0.5	0.45	0.15
Run 2	CTR110 CTR106 CTR86 CTR108 CTR151 CTR148 N4L CTR149 CTR98 CTR132 CTR104 CTR111 N3L CTR118 CTR134 CTR150 CTR113 CTR129	CTR126 CTR127 CTR85 CTR97 CTR152 CTR114 CTR84 CTR101 CTR153 CTR128 CTR103 CTR131 N1L N2L CTR147 CTR154 CTR117 CTR107	HOT222 LIC3L TBR34prePlsm HOT224 HOT159 HOT172 LIC1L TBR36prePlsm HOT227 HOT204 HOT238 LIC4L HOT207 HOT215 HOT192	HOT156 HOT151 HOT208 HOT197 HOT236 HOT229 HOT240 HOT170 HOT162 HOT233 HOT167 LIC2L HOT205 HOT164 HOT198	1.652:0.988	0.239:1.601	0.526:0.314	0.063:159.983	0.926:1.338	0.071:159.985	1.086:0.988	0.041:159.984	0.45	0.5	0.45	0.15
Run 3	CTR111 CTR126 CTR148 N1L CTR110 CTR98 CTR85 CTR114 CTR153 CTR118 CTR117 CTR147 CTR86 CTR149 CTR101 CTR113 CTR106 CTR152	CTR107 CTR154 CTR134 CTR150 CTR132 CTR151 CTR129 CTR84 CTR127 N2L CTR108 N4L N3L CTR103 CTR97 CTR131 CTR104 CTR128	HOT240 HOT170 HOT233 HOT197 HOT204 LIC4L HOT229 HOT236 HOT151 HOT192 LIC3L HOT162 TBR34prePlsm TBR36prePlsm HOT198	HOT215 HOT167 HOT238 LIC1L HOT227 HOT208 HOT207 HOT159 HOT222 HOT156 HOT224 LIC2L HOT172 HOT205 HOT164	1.652:0.988	0.253:1.642	0.526:0.314	0.087:159.982	0.926:1.338	0.07:159.977	1.086:0.988	0.178:159.919	0.45	0.5	0.45	0.15
Run 4	CTR117 CTR110 CTR126 CTR98 CTR107 N1L CTR153 N2L CTR127 CTR111 CTR85 CTR154 CTR114 CTR134 CTR113 CTR151 CTR103 CTR108	CTR129 CTR150 CTR132 CTR148 N3L CTR131 CTR86 CTR149 CTR104 CTR152 CTR118 CTR147 CTR97 CTR128 N4L CTR84 CTR101 CTR106	HOT159 HOT164 HOT238 HOT207 HOT172 HOT197 HOT227 TBR36prePlsm LIC2L HOT192 HOT156 HOT167 HOT240 HOT208 LIC1L	HOT204 HOT236 LIC3L HOT215 HOT233 TBR34prePlsm HOT224 LIC4L HOT229 HOT151 HOT162 HOT222 HOT198 HOT170 HOT205	1.652:0.988	0.233:1.417	0.526:0.314	0.065:159.944	0.926:1.338	0.149:159.954	1.086:0.988	0.21:159.909	0.45	0.5	0.45	0.15
Run 5	CTR152 CTR154 CTR153 CTR149 CTR132 CTR129 CTR126 CTR86 CTR85 N2L CTR84 CTR111 CTR107 CTR113 CTR114 CTR131 CTR128 N4L	CTR98 CTR150 CTR106 CTR134 CTR148 CTR108 CTR101 CTR147 CTR151 CTR117 N1L CTR104 CTR110 CTR97 N3L CTR103 CTR118 CTR127	LIC2L HOT205 HOT233 HOT229 TBR36prePlsm HOT172 HOT164 HOT192 HOT197 HOT222 HOT238 HOT170 HOT215 HOT208 HOT162	HOT204 LIC4L HOT240 TBR34prePlsm HOT227 HOT198 HOT159 HOT207 LIC1L HOT236 LIC3L HOT151 HOT224 HOT167 HOT156	1.652:0.988	0.26:1.75	0.526:0.314	0.021:159.993	0.926:1.338	0.094:159.98	1.086:0.988	0.192:159.907	0.45	0.5	0.45	0.15
Run 6	CTR113 CTR151 CTR107 CTR128 CTR126 CTR85 N1L CTR86 CTR127 CTR118 CTR103 CTR153 CTR131 N4L CTR129 CTR148 CTR114 CTR117	CTR134 CTR111 CTR152 CTR101 CTR147 CTR149 CTR97 CTR106 CTR154 CTR110 N3L CTR98 CTR108 CTR132 CTR84 N2L CTR150 CTR104	HOT205 LIC1L HOT240 TBR36prePlsm HOT204 HOT156 HOT222 TBR34prePlsm HOT215 HOT207 LIC4L HOT233 HOT162 HOT197 HOT198	HOT151 LIC3L LIC2L HOT170 HOT224 HOT229 HOT172 HOT167 HOT238 HOT227 HOT159 HOT192 HOT236 HOT164 HOT208	1.652:0.988	0.256:1.568	0.526:0.314	0.032:159.993	0.926:1.338	0.051:159.986	1.086:0.988	0.052:159.986	0.45	0.5	0.45	0.15
Run 7	CTR131 N4L CTR110 CTR97 CTR86 CTR117 CTR84 CTR113 CTR98 CTR128 N3L CTR85 CTR111 CTR151 CTR147 CTR106 CTR153 CTR107	N1L CTR104 CTR152 CTR103 CTR134 CTR127 CTR114 CTR129 CTR150 CTR108 N2L CTR148 CTR154 CTR132 CTR118 CTR101 CTR126 CTR149	HOT170 LIC1L HOT233 HOT198 HOT236 HOT192 HOT208 HOT172 HOT240 HOT229 HOT162 HOT238 TBR34prePlsm HOT164 HOT215	HOT159 HOT224 HOT156 HOT197 HOT204 HOT167 HOT227 TBR36prePlsm LIC2L LIC4L HOT205 HOT207 HOT222 HOT151 LIC3L	1.652:0.988	0.22:1.492	0.526:0.314	0.042:159.994	0.926:1.338	0.024:159.995	1.086:0.988	0.123:159.945	0.45	0.5	0.45	0.15
Run 8	CTR104 CTR129 CTR114 CTR84 CTR126 CTR117 CTR97 CTR132 CTR149 CTR127 CTR131 CTR98 CTR147 CTR113 CTR154 CTR108 CTR148 CTR106	CTR101 CTR152 CTR153 CTR118 CTR85 CTR103 CTR134 CTR150 CTR111 CTR151 N2L CTR107 N4L N3L CTR86 N1L CTR110 CTR128	LIC1L LIC3L HOT205 HOT198 LIC2L HOT207 HOT222 TBR36prePlsm HOT229 HOT192 HOT167 HOT197 HOT224 HOT233 HOT162	TBR34prePlsm HOT151 HOT172 HOT227 HOT215 HOT164 LIC4L HOT156 HOT238 HOT170 HOT240 HOT204 HOT159 HOT208 HOT236	1.652:0.988	0.233:1.451	0.526:0.314	0.019:159.995	0.926:1.338	0.085:159.978	1.086:0.988	0.078:159.961	0.45	0.5	0.45	0.15
Run 9	CTR134 CTR126 CTR153 CTR117 CTR128 CTR101 N2L CTR149 CTR152 CTR132 CTR154 CTR113 CTR84 CTR148 N3L CTR103 CTR150 CTR85	CTR147 CTR107 CTR129 CTR104 CTR127 N1L CTR98 CTR97 CTR86 CTR151 CTR114 CTR111 CTR110 CTR131 CTR108 CTR118 CTR106 N4L	LIC4L HOT198 HOT208 HOT151 LIC1L HOT224 HOT192 HOT233 TBR34prePlsm HOT156 LIC2L TBR36prePlsm HOT238 HOT236 LIC3L	HOT197 HOT164 HOT240 HOT172 HOT167 HOT162 HOT227 HOT229 HOT204 HOT170 HOT159 HOT215 HOT205 HOT222 HOT207	1.652:0.988	0.252:1.502	0.526:0.314	0.039:159.992	0.926:1.338	0.138:159.964	1.086:0.988	0.224:159.852	0.45	0.5	0.45	0.15
Run 10	CTR149 CTR97 CTR147 CTR107 CTR84 CTR117 N2L N4L CTR113 CTR154 CTR132 CTR131 CTR86 CTR153 CTR85 CTR101 CTR129 CTR114	CTR152 CTR98 CTR104 CTR126 CTR111 CTR108 N1L CTR106 CTR127 CTR134 CTR128 CTR103 CTR151 CTR148 CTR150 CTR110 CTR118 N3L	HOT240 TBR36prePlsm LIC3L HOT238 HOT198 LIC1L LIC4L HOT192 TBR34prePlsm HOT222 HOT224 HOT151 HOT215 HOT164 HOT197	HOT233 HOT172 HOT167 HOT159 HOT162 HOT236 HOT207 LIC2L HOT205 HOT156 HOT229 HOT208 HOT227 HOT170 HOT204	1.652:0.988	0.693:147.305	0.526:0.314	0.038:159.995	0.926:1.338	0.029:159.991	1.086:0.988	0.17:159.923	0.45	0.5	0.45	0.15
